# Task-specific topology of brain networks supporting working memory and inhibition

**DOI:** 10.1101/2024.04.05.588287

**Authors:** Timofey Adamovich, Victoria Ismatullina, Nadezhda Chipeeva, Ilya Zakharov, Inna Feklicheva, Sergey Malykh

## Abstract

Network neuroscience investigates the brain’s connectome, revealing that cognitive functions are underpinned by dynamic neural networks. This study investigates how distinct cognitive abilities—working memory and inhibition—are supported by unique brain network configurations, which are constructed by estimating whole-brain networks through mutual information. The study involved 195 participants who completed the Sternberg Item Recognition and Flanker tasks while undergoing EEG recording. A mixed-effects linear model analyzed the influence of network metrics on cognitive performance, considering individual differences and task-specific dynamics. Results indicate that working memory and inhibition are associated with different network attributes, with working memory relying on distributed networks and inhibition on more segregated ones. Our analysis suggests that both strong and weak connections contribute to cognitive processes, as weak connections could potentially lead to a more stable and support networks of memory and inhibition. The findings indirectly support the Network Neuroscience Theory of Intelligence, suggesting different functional topology of networks inherent to various cognitive functions. Nevertheless, we propose that understanding individual variations in cognitive abilities requires recognizing both shared and unique processes within the brain’s network dynamics.

**Author summary:** This study analyzes how working memory and inhibition correspond to distinct neural network patterns by constructing whole-brain networks via mutual information from EEG data of 195 subjects performing cognitive tasks. Findings reveal working memory is supported by distributed connections while inhibition depends on segregated ones. The research underscores the importance of both strong and weak neural connections in cognitive function and supports the notion that cognitive functions emerge from the brain network of distinct topology. Moreover, it highlights the need to account for individual and task-specific variations to fully grasp the diverse network dynamics influencing cognitive abilities.
