## Appendix 2 for "Task-specific topology of brain networks supporting working memory and inhibition"

### Sheet: Лист4
Cog_tests					Theta			Alpha			Low-Beta			High-Beta
	data_type	beh_measure	measure	lower_quant_f4	Mean/SD_f4	upper_quant_f4	lower_quant_f8	Mean/SD_f8	upper_quant_f8	lower_quant_f13	Mean/SD_f13	upper_quant_f13	lower_quant_f20	Mean/SD_f20	upper_quant_f20
15	Stern_answer	corr_stern	apl	-0.236	-0,102\0,084	0.036	-0.127	-0,006\0,073	0.114	-0.037	0,096\0,079	0.224	0.013	0,141\0,08	0.274
16	Stern_answer	corr_stern	clust_coef	-0.193	-0,077\0,068	0.033	-0.207	-0,095\0,067	0.011	-0.161	-0,06\0,063	0.044	-0.238	-0,139\0,062	-0.04
17	Stern_answer	corr_stern	part_index	-0.366	-0,193\0,105	-0.02	-0.147	-0,01\0,083	0.129	-0.135	0,034\0,103	0.197	-0.012	0,148\0,099	0.308
18	Stern_answer	corr_stern	modularity	-0.084	0,046\0,076	0.167	-0.004	0,101\0,066	0.21	-0.111	-0,004\0,068	0.112	0.028	0,147\0,074	0.267
19	Stern_answer	corr_stern	betw_centr	-0.15	-0,033\0,075	0.094	-0.118	-0,012\0,063	0.094	-0.122	-0,034\0,055	0.057	-0.027	0,065\0,058	0.161
20	Stern_answer	corr_stern	eigen_centr_mean	-0.005	0,069\0,048	0.149	-0.054	0,025\0,049	0.105	-0.099	-0,024\0,045	0.051	-0.093	-0,015\0,048	0.066
21	Stern_answer	corr_stern	rich_club_mean	-0.063	0,061\0,074	0.181	-0.076	0,034\0,066	0.139	-0.143	-0,029\0,066	0.08	-0.093	0,022\0,069	0.136
22	Stern_answer	rt_stern	apl	-0.166	-0,031\0,083	0.102	-0.289	-0,17\0,073	-0.051	-0.222	-0,073\0,091	0.074	-0.141	0,013\0,094	0.165
23	Stern_answer	rt_stern	clust_coef	-0.162	-0,053\0,067	0.056	-0.115	-0,017\0,059	0.075	-0.007	0,096\0,062	0.198	-0.023	0,075\0,058	0.166
24	Stern_answer	rt_stern	part_index	-0.128	0,04\0,103	0.208	-0.253	-0,1\0,094	0.056	-0.244	-0,049\0,116	0.133	-0.132	0,053\0,111	0.227
25	Stern_answer	rt_stern	modularity	-0.238	-0,114\0,077	0.014	-0.198	-0,071\0,073	0.049	-0.325	-0,186\0,083	-0.057	-0.238	-0,109\0,077	0.014
26	Stern_answer	rt_stern	betw_centr	-0.117	0,003\0,075	0.126	-0.158	-0,065\0,061	0.037	-0.271	-0,183\0,054	-0.093	-0.212	-0,111\0,06	-0.012
27	Stern_answer	rt_stern	eigen_centr_mean	-0.161	-0,069\0,054	0.019	-0.153	-0,074\0,048	0.004	-0.031	0,046\0,048	0.127	-0.083	0,004\0,053	0.092
28	Stern_answer	rt_stern	rich_club_mean	-0.244	-0,125\0,071	-0.009	-0.154	-0,04\0,071	0.075	-0.163	-0,043\0,072	0.071	-0.202	-0,087\0,071	0.034
29	Stern_set	corr_stern	apl	-0.118	0,038\0,091	0.184	0.053	0,189\0,082	0.32	-0.051	0,082\0,081	0.212	-0.129	0,027\0,09	0.17
30	Stern_set	corr_stern	clust_coef	-0.223	-0,105\0,074	0.018	-0.105	-0,002\0,066	0.103	-0.087	0,004\0,055	0.097	-0.107	-0,016\0,056	0.078
31	Stern_set	corr_stern	part_index	-0.106	0,066\0,102	0.235	0.037	0,193\0,096	0.347	0.036	0,181\0,09	0.331	-0.021	0,158\0,106	0.33
32	Stern_set	corr_stern	modularity	-0.01	0,099\0,065	0.204	-0.111	-0,002\0,067	0.108	-0.037	0,064\0,062	0.166	0.011	0,118\0,069	0.234
33	Stern_set	corr_stern	betw_centr	-0.095	0,017\0,067	0.126	-0.16	-0,063\0,057	0.024	-0.042	0,032\0,044	0.103	-0.035	0,045\0,046	0.121
34	Stern_set	corr_stern	eigen_centr_mean	-0.088	0,003\0,056	0.097	-0.187	-0,109\0,047	-0.035	-0.081	-0,001\0,047	0.076	-0.071	0,008\0,048	0.086
35	Stern_set	corr_stern	rich_club_mean	-0.05	0,069\0,073	0.19	-0.129	-0,025\0,064	0.081	-0.007	0,087\0,057	0.18	0.005	0,101\0,057	0.191
36	Stern_set	rt_stern	apl	-0.273	-0,143\0,08	-0.01	-0.156	-0,024\0,084	0.115	-0.121	0,03\0,09	0.18	-0.195	-0,049\0,089	0.1
37	Stern_set	rt_stern	clust_coef	-0.26	-0,119\0,085	0.018	0.004	0,119\0,071	0.244	-0.092	0,032\0,076	0.158	-0.13	-0,013\0,071	0.102
38	Stern_set	rt_stern	part_index	-0.414	-0,229\0,115	-0.036	-0.12	0,05\0,104	0.225	-0.152	0,005\0,095	0.155	-0.24	-0,078\0,095	0.074
39	Stern_set	rt_stern	modularity	-0.262	-0,126\0,077	-0.002	-0.264	-0,154\0,068	-0.038	-0.284	-0,158\0,08	-0.025	-0.216	-0,11\0,064	-0.002
40	Stern_set	rt_stern	betw_centr	-0.131	-0,013\0,07	0.103	-0.185	-0,082\0,062	0.02	-0.191	-0,102\0,057	-0.009	-0.223	-0,126\0,062	-0.023
41	Stern_set	rt_stern	eigen_centr_mean	-0.1	0,011\0,066	0.117	-0.056	0,022\0,047	0.101	-0.023	0,05\0,045	0.126	-0.041	0,04\0,05	0.125
42	Stern_set	rt_stern	rich_club_mean	-0.225	-0,088\0,082	0.048	-0.099	-0,002\0,06	0.099	-0.122	-0,024\0,061	0.078	-0.104	0,008\0,068	0.121
1	fl	corr_fl	apl	-0.106	0,024\0,081	0.16	-0.071	0,057\0,08	0.186	-0.141	-0,036\0,066	0.073	-0.09	0,016\0,064	0.118
2	fl	corr_fl	clust_coef	-0.299	-0,189\0,067	-0.08	-0.179	-0,097\0,05	-0.017	-0.12	-0,041\0,049	0.041	-0.119	-0,039\0,047	0.037
3	fl	corr_fl	part_index	-0.097	0,059\0,096	0.227	-0.082	0,061\0,088	0.207	-0.285	-0,163\0,073	-0.047	-0.224	-0,107\0,072	0.014
4	fl	corr_fl	modularity	0.004	0,116\0,069	0.23	-0.072	0,017\0,056	0.111	-0.153	-0,05\0,061	0.052	-0.135	-0,036\0,059	0.058
5	fl	corr_fl	betw_centr	-0.031	0,053\0,053	0.143	-0.094	-0,008\0,051	0.074	-0.098	-0,02\0,048	0.059	-0.095	-0,022\0,044	0.047
6	fl	corr_fl	eigen_centr_mean	-0.114	-0,054\0,036	0.005	-0.033	0,023\0,034	0.076	0.013	0,076\0,038	0.14	-0.032	0,028\0,037	0.09
7	fl	corr_fl	rich_club_mean	-0.042	0,051\0,058	0.146	0.024	0,101\0,047	0.177	-0.022	0,073\0,058	0.169	-0.03	0,051\0,052	0.138
8	fl	rt_fl	apl	-0.053	0,097\0,092	0.244	-0.214	-0,055\0,096	0.099	-0.334	-0,203\0,078	-0.075	-0.246	-0,116\0,081	0.016
9	fl	rt_fl	clust_coef	-0.161	-0,053\0,065	0.055	-0.267	-0,176\0,055	-0.088	-0.096	-0,007\0,054	0.086	-0.075	0,022\0,059	0.12
10	fl	rt_fl	part_index	-0.059	0,13\0,114	0.319	-0.227	-0,066\0,097	0.088	-0.408	-0,272\0,086	-0.128	-0.323	-0,166\0,098	0
11	fl	rt_fl	modularity	-0.116	0,008\0,076	0.137	-0.038	0,063\0,061	0.165	-0.176	-0,061\0,07	0.052	-0.223	-0,095\0,077	0.036
12	fl	rt_fl	betw_centr	-0.015	0,085\0,06	0.181	0.031	0,134\0,063	0.239	-0.218	-0,124\0,057	-0.032	-0.153	-0,056\0,059	0.041
13	fl	rt_fl	eigen_centr_mean	-0.125	-0,048\0,047	0.029	-0.125	-0,042\0,053	0.046	0.014	0,083\0,04	0.147	0.007	0,076\0,043	0.147
14	fl	rt_fl	rich_club_mean	-0.134	-0,028\0,068	0.086	-0.116	-0,01\0,066	0.098	-0.061	0,064\0,07	0.176	-0.1	0,01\0,068	0.12
Fon
50	fonOG	corr_stern	apl	-0.054	0,078\0,081	0.219	-0.174	-0,044\0,08	0.086	-0.192	-0,058\0,081	0.072	-0.129	-0,002\0,08	0.129
51	fonOG	corr_stern	clust_coef	-0.116	0,003\0,072	0.12	0.031	0,164\0,084	0.298	-0.007	0,109\0,069	0.221	-0.067	0,061\0,079	0.19
52	fonOG	corr_stern	part_index	-0.239	-0,03\0,124	0.173	-0.157	0,02\0,11	0.202	-0.085	0,072\0,098	0.23	-0.133	0,025\0,097	0.188
53	fonOG	corr_stern	modularity	-0.323	-0,178\0,088	-0.035	-0.168	-0,034\0,079	0.094	-0.001	0,107\0,064	0.211	-0.156	-0,035\0,072	0.084
54	fonOG	corr_stern	betw_centr	-0.167	-0,08\0,053	0.007	-0.133	-0,05\0,052	0.036	-0.085	-0,014\0,043	0.052	-0.113	-0,024\0,053	0.062
55	fonOG	corr_stern	eigen_centr_mean	-0.186	-0,092\0,057	0.002	-0.033	0,043\0,047	0.121	-0.006	0,071\0,049	0.151	-0.048	0,028\0,045	0.098
56	fonOG	corr_stern	rich_club_mean	-0.232	-0,124\0,067	-0.013	-0.112	0,006\0,07	0.121	-0.011	0,106\0,071	0.223	-0.131	-0,024\0,067	0.084
64	fonOG	rt_stern	apl	-0.209	-0,046\0,094	0.106	-0.153	0\0,089	0.147	-0.175	-0,027\0,088	0.115	-0.051	0,101\0,093	0.248
65	fonOG	rt_stern	clust_coef	-0.176	-0,048\0,078	0.08	-0.366	-0,236\0,081	-0.102	-0.225	-0,103\0,073	0.015	-0.214	-0,092\0,073	0.03
66	fonOG	rt_stern	part_index	-0.334	-0,128\0,127	0.085	-0.236	-0,057\0,104	0.117	-0.279	-0,092\0,109	0.081	-0.079	0,098\0,108	0.271
67	fonOG	rt_stern	modularity	-0.293	-0,149\0,091	0.004	-0.15	-0,031\0,073	0.09	-0.211	-0,089\0,073	0.032	-0.179	-0,06\0,074	0.065
68	fonOG	rt_stern	betw_centr	-0.143	-0,037\0,063	0.069	-0.052	0,035\0,053	0.12	-0.098	-0,019\0,051	0.07	-0.094	0\0,058	0.102
69	fonOG	rt_stern	eigen_centr_mean	-0.096	-0,01\0,053	0.08	-0.153	-0,08\0,047	-0.003	-0.136	-0,064\0,045	0.011	-0.146	-0,08\0,039	-0.017
70	fonOG	rt_stern	rich_club_mean	-0.244	-0,121\0,072	-0.005	-0.245	-0,133\0,067	-0.022	-0.269	-0,165\0,063	-0.059	-0.223	-0,12\0,065	-0.017
43	fonOG	corr_fl	apl	-0.038	0,106\0,088	0.255	-0.113	0,023\0,085	0.167	-0.115	0,011\0,077	0.138	-0.074	0,046\0,076	0.177
44	fonOG	corr_fl	clust_coef	-0.18	-0,059\0,076	0.069	-0.144	-0,024\0,072	0.095	-0.292	-0,186\0,063	-0.086	-0.245	-0,137\0,067	-0.025
45	fonOG	corr_fl	part_index	-0.136	0,047\0,108	0.228	-0.282	-0,133\0,092	0.018	-0.365	-0,227\0,087	-0.083	-0.269	-0,133\0,085	0.01
46	fonOG	corr_fl	modularity	-0.154	-0,035\0,071	0.082	-0.206	-0,102\0,063	-0.001	-0.155	-0,064\0,057	0.032	-0.168	-0,073\0,059	0.026
47	fonOG	corr_fl	betw_centr	-0.124	-0,022\0,062	0.078	-0.192	-0,1\0,056	-0.008	-0.059	0,01\0,044	0.084	-0.096	-0,016\0,049	0.064
48	fonOG	corr_fl	eigen_centr_mean	-0.053	0,016\0,043	0.086	-0.171	-0,097\0,044	-0.022	-0.191	-0,129\0,038	-0.065	-0.14	-0,081\0,036	-0.021
49	fonOG	corr_fl	rich_club_mean	-0.071	0,016\0,053	0.105	-0.145	-0,054\0,055	0.033	-0.169	-0,075\0,056	0.018	-0.16	-0,067\0,056	0.024
57	fonOG	rt_fl	apl	-0.012	0,088\0,064	0.195	-0.084	0,031\0,07	0.151	-0.076	0,028\0,065	0.136	-0.116	0,001\0,07	0.114
58	fonOG	rt_fl	clust_coef	-0.133	-0,013\0,073	0.111	0.009	0,133\0,076	0.257	-0.267	-0,156\0,068	-0.043	-0.188	-0,057\0,077	0.069
59	fonOG	rt_fl	part_index	-0.239	-0,062\0,108	0.114	-0.281	-0,139\0,089	0.007	-0.247	-0,114\0,082	0.024	-0.217	-0,085\0,081	0.049
60	fonOG	rt_fl	modularity	-0.236	-0,096\0,085	0.045	-0.339	-0,209\0,078	-0.082	-0.086	0,008\0,058	0.1	-0.093	0,021\0,07	0.134
61	fonOG	rt_fl	betw_centr	-0.116	-0,017\0,059	0.082	-0.246	-0,116\0,088	0.038	-0.019	0,066\0,057	0.167	-0.044	0,055\0,063	0.164
62	fonOG	rt_fl	eigen_centr_mean	-0.161	-0,089\0,043	-0.017	-0.182	-0,097\0,049	-0.017	-0.132	-0,064\0,041	0.004	-0.07	-0,003\0,04	0.062
63	fonOG	rt_fl	rich_club_mean	-0.157	-0,053\0,063	0.046	-0.221	-0,116\0,066	-0.006	-0.127	-0,03\0,058	0.062	-0.055	0,041\0,058	0.135
85	Stern_answer_diff	corr_stern	apl	-0.144	-0,058\0,053	0.025	-0.09	-0,004\0,053	0.084	-0.035	0,054\0,055	0.147	-0.018	0,069\0,054	0.158
86	Stern_answer_diff	corr_stern	clust_coef	-0.182	-0,078\0,062	0.022	-0.26	-0,158\0,061	-0.061	-0.207	-0,113\0,058	-0.016	-0.213	-0,124\0,057	-0.028
87	Stern_answer_diff	corr_stern	part_index	-0.242	-0,13\0,071	-0.016	-0.148	-0,05\0,06	0.046	-0.137	-0,032\0,061	0.065	-0.081	0,024\0,064	0.13
88	Stern_answer_diff	corr_stern	modularity	-0.011	0,104\0,069	0.22	-0.016	0,079\0,06	0.173	-0.151	-0,071\0,05	0.011	-0.036	0,065\0,06	0.16
89	Stern_answer_diff	corr_stern	betw_centr	-0.056	0,03\0,055	0.122	-0.066	0,01\0,046	0.085	-0.056	0,009\0,039	0.074	-0.034	0,036\0,043	0.108
90	Stern_answer_diff	corr_stern	eigen_centr_mean	0.011	0,092\0,049	0.172	-0.1	-0,017\0,051	0.064	-0.143	-0,065\0,046	0.01	-0.118	-0,038\0,049	0.042
91	Stern_answer_diff	corr_stern	rich_club_mean	-0.02	0,089\0,066	0.197	-0.122	-0,013\0,068	0.094	-0.199	-0,101\0,057	-0.007	-0.104	0,004\0,065	0.112
92	Stern_answer_diff	rt_stern	apl	-0.066	0,067\0,079	0.192	-0.133	-0,02\0,068	0.088	-0.065	0,051\0,068	0.16	-0.119	0,016\0,078	0.139
93	Stern_answer_diff	rt_stern	clust_coef	-0.111	-0,005\0,065	0.1	-0.01	0,093\0,061	0.189	0.026	0,122\0,06	0.221	-0.01	0,085\0,056	0.178
94	Stern_answer_diff	rt_stern	part_index	-0.054	0,047\0,064	0.15	-0.112	-0,01\0,064	0.094	-0.064	0,046\0,069	0.16	-0.145	-0,028\0,07	0.078
95	Stern_answer_diff	rt_stern	modularity	-0.182	-0,053\0,076	0.069	-0.099	-0,003\0,059	0.091	-0.149	-0,055\0,058	0.039	-0.129	-0,03\0,06	0.07
96	Stern_answer_diff	rt_stern	betw_centr	-0.063	0,034\0,06	0.131	-0.121	-0,04\0,05	0.043	-0.156	-0,071\0,048	0.003	-0.147	-0,059\0,049	0.02
97	Stern_answer_diff	rt_stern	eigen_centr_mean	-0.143	-0,055\0,053	0.032	-0.091	-0,013\0,049	0.066	-0.016	0,057\0,044	0.128	-0.038	0,039\0,046	0.116
98	Stern_answer_diff	rt_stern	rich_club_mean	-0.174	-0,046\0,076	0.076	-0.056	0,051\0,066	0.16	-0.065	0,031\0,057	0.125	-0.122	-0,015\0,065	0.091
99	Stern_set_diff	corr_stern	apl	-0.132	-0,026\0,064	0.076	-0.008	0,086\0,059	0.183	-0.058	0,036\0,058	0.132	-0.098	0,001\0,062	0.104
100	Stern_set_diff	corr_stern	clust_coef	-0.168	-0,085\0,051	-0.002	-0.152	-0,061\0,054	0.027	-0.105	-0,031\0,046	0.045	-0.104	-0,025\0,047	0.052
101	Stern_set_diff	corr_stern	part_index	-0.103	0,007\0,067	0.119	-0.033	0,07\0,062	0.171	-0.053	0,05\0,062	0.15	-0.048	0,056\0,064	0.163
102	Stern_set_diff	corr_stern	modularity	0.037	0,127\0,056	0.219	-0.076	0,022\0,059	0.116	-0.115	-0,031\0,053	0.059	-0.033	0,055\0,053	0.141
103	Stern_set_diff	corr_stern	betw_centr	-0.025	0,054\0,049	0.139	-0.109	-0,032\0,048	0.044	-0.033	0,032\0,039	0.098	-0.037	0,034\0,044	0.109
104	Stern_set_diff	corr_stern	eigen_centr_mean	-0.052	0,032\0,052	0.118	-0.173	-0,096\0,046	-0.021	-0.104	-0,029\0,045	0.045	-0.082	-0,012\0,044	0.059
105	Stern_set_diff	corr_stern	rich_club_mean	-0.015	0,089\0,062	0.191	-0.124	-0,025\0,061	0.074	-0.094	-0,004\0,054	0.087	-0.023	0,07\0,056	0.159
106	Stern_set_diff	rt_stern	apl	-0.067	0,035\0,063	0.141	-0.056	0,05\0,065	0.154	-0.043	0,072\0,068	0.183	-0.135	-0,005\0,078	0.122
107	Stern_set_diff	rt_stern	clust_coef	-0.115	-0,025\0,054	0.065	0.085	0,176\0,056	0.27	-0.034	0,056\0,056	0.15	-0.08	0,005\0,053	0.09
108	Stern_set_diff	rt_stern	part_index	-0.224	-0,103\0,073	0.012	-0.051	0,056\0,065	0.162	-0.062	0,04\0,06	0.134	-0.188	-0,075\0,068	0.039
109	Stern_set_diff	rt_stern	modularity	-0.181	-0,073\0,067	0.042	-0.142	-0,061\0,049	0.019	-0.166	-0,067\0,062	0.037	-0.111	-0,029\0,05	0.053
110	Stern_set_diff	rt_stern	betw_centr	-0.073	0,019\0,054	0.109	-0.141	-0,056\0,054	0.032	-0.151	-0,059\0,054	0.029	-0.164	-0,07\0,054	0.017
111	Stern_set_diff	rt_stern	eigen_centr_mean	-0.086	0,003\0,054	0.088	-0.015	0,054\0,042	0.122	-0.026	0,046\0,045	0.119	-0.016	0,055\0,044	0.129
112	Stern_set_diff	rt_stern	rich_club_mean	-0.122	-0,028\0,057	0.066	-0.04	0,063\0,061	0.161	-0.062	0,033\0,058	0.128	-0.045	0,048\0,057	0.139
71	fl_diff	corr_fl	apl	-0.184	-0,074\0,065	0.026	-0.13	-0,025\0,063	0.077	-0.119	-0,035\0,052	0.051	-0.102	-0,017\0,053	0.07
72	fl_diff	corr_fl	clust_coef	-0.164	-0,089\0,046	-0.014	-0.109	-0,044\0,04	0.021	-0.037	0,027\0,038	0.088	-0.038	0,024\0,039	0.088
73	fl_diff	corr_fl	part_index	-0.097	-0,005\0,055	0.083	-0.026	0,056\0,049	0.135	-0.078	-0,004\0,045	0.07	-0.081	-0,008\0,045	0.067
74	fl_diff	corr_fl	modularity	0.037	0,122\0,053	0.215	-0.005	0,06\0,04	0.124	-0.035	0,039\0,045	0.113	-0.046	0,028\0,046	0.107
75	fl_diff	corr_fl	betw_centr	-0.033	0,042\0,045	0.115	-0.014	0,059\0,044	0.13	-0.052	0,006\0,035	0.064	-0.051	0,009\0,036	0.066
76	fl_diff	corr_fl	eigen_centr_mean	-0.113	-0,055\0,036	0.005	0.031	0,084\0,034	0.143	0.077	0,135\0,035	0.195	0.014	0,074\0,037	0.134
77	fl_diff	corr_fl	rich_club_mean	-0.052	0,028\0,051	0.115	0.011	0,077\0,039	0.144	0.02	0,1\0,051	0.189	-0.009	0,071\0,049	0.153
78	fl_diff	rt_fl	apl	-0.156	-0,08\0,046	-0.007	-0.188	-0,105\0,052	-0.016	-0.178	-0,101\0,046	-0.03	-0.163	-0,083\0,046	-0.007
79	fl_diff	rt_fl	clust_coef	-0.119	-0,038\0,05	0.046	-0.227	-0,156\0,042	-0.088	-0.05	0,029\0,048	0.107	-0.068	0,017\0,052	0.106
80	fl_diff	rt_fl	part_index	-0.046	0,05\0,059	0.143	-0.103	-0,015\0,053	0.072	-0.153	-0,074\0,047	0.003	-0.132	-0,046\0,052	0.042
81	fl_diff	rt_fl	modularity	-0.049	0,048\0,06	0.15	0.024	0,108\0,05	0.191	-0.088	-0,005\0,05	0.075	-0.15	-0,061\0,054	0.027
82	fl_diff	rt_fl	betw_centr	-0.043	0,036\0,048	0.112	0.028	0,135\0,063	0.232	-0.173	-0,087\0,047	-0.016	-0.134	-0,055\0,047	0.018
83	fl_diff	rt_fl	eigen_centr_mean	-0.056	0,005\0,039	0.07	-0.051	0,024\0,046	0.098	0.018	0,089\0,043	0.163	-0.015	0,049\0,039	0.116
84	fl_diff	rt_fl	rich_club_mean	-0.093	0,003\0,06	0.104	-0.058	0,035\0,058	0.131	-0.04	0,056\0,059	0.152	-0.103	-0,019\0,052	0.067

### Sheet: Лист5
				Theta (4-8Hz)			Alpha (8-13Hz)			Low-Beta (13-20Hz)			High-Beta (20-30Hz)
Task	Behavioral Measure	Graph measure	5% Percentile	Mean/SD	95% percentile	5% Percentile	Mean/SD	95% percentile	5% Percentile	Mean/SD	95% percentile	5% Percentile	Mean/SD	95% percentile
Sternberg Task Memorization	Sternberg Accuracy	APL	-0.096	0,018\0,07	0.132	-0.126	0,012\0,08	0.137	-0.004	0,138\0,084	0.276	-0.088	0,044\0,083	0.185
		CC	-0.169	-0,046\0,075	0.081	-0.221	-0,1\0,076	0.027	-0.142	-0,022\0,07	0.093	-0.198	-0,073\0,075	0.056
		PI	-0.264	-0,075\0,117	0.122	-0.243	-0,063\0,109	0.11	-0.017	0,195\0,126	0.396	-0.27	-0,07\0,125	0.136
		Modularity	-0.082	0,067\0,09	0.211	-0.116	0,019\0,086	0.165	-0.298	-0,157\0,092	-0.002	-0.166	-0,008\0,092	0.141
		Betweenness	-0.103	-0,017\0,053	0.067	-0.034	0,031\0,04	0.094	-0.068	-0,002\0,041	0.065	-0.006	0,071\0,047	0.148
		Eigenvector centrality	-0.156	-0,081\0,047	-0.004	-0.083	-0,024\0,035	0.033	-0.085	-0,028\0,034	0.028	-0.057	0,006\0,038	0.068
		Rich Club	-0.108	0,009\0,07	0.125	-0.134	-0,029\0,065	0.08	-0.157	-0,055\0,063	0.051	-0.071	0,031\0,064	0.142
	Sternberg RT	APL	-0.289	-0,159\0,077	-0.032	-0.154	-0,038\0,072	0.079	-0.263	-0,125\0,085	0.019	-0.229	-0,101\0,08	0.031
		CC	-0.107	0,05\0,095	0.203	-0.405	-0,263\0,087	-0.123	-0.145	-0,004\0,085	0.132	-0.284	-0,138\0,089	0.01
		PI	-0.325	-0,086\0,149	0.166	-0.297	-0,117\0,106	0.052	-0.364	-0,166\0,122	0.037	-0.492	-0,242\0,15	0.008
		Modularity	-0.15	0,067\0,127	0.271	-0.019	0,128\0,093	0.288	-0.066	0,087\0,092	0.235	0.014	0,209\0,118	0.402
		Betweenness	-0.063	0,022\0,053	0.108	-0.028	0,047\0,047	0.126	-0.041	0,02\0,038	0.081	-0.054	0,015\0,041	0.081
		Eigenvector centrality	-0.027	0,047\0,044	0.117	-0.101	-0,044\0,033	0.009	-0.071	-0,01\0,037	0.052	-0.036	0,028\0,037	0.088
		Rich Club	-0.209	-0,085\0,074	0.034	0.019	0,125\0,066	0.233	-0.159	-0,04\0,073	0.08	-0.033	0,09\0,074	0.211
Sternberg Task Retrieval	Sternberg Accuracy	APL	-0.171	-0,027\0,088	0.115	-0.155	-0,017\0,083	0.119	-0.013	0,117\0,078	0.24	-0.014	0,12\0,081	0.252
		CC	-0.408	-0,265\0,086	-0.125	-0.247	-0,13\0,068	-0.022	-0.266	-0,168\0,06	-0.069	-0.235	-0,131\0,064	-0.026
		PI	-0.402	-0,231\0,104	-0.066	-0.335	-0,154\0,108	0.026	-0.18	-0,012\0,1	0.151	-0.095	0,088\0,108	0.261
		Modularity	0.064	0,198\0,081	0.327	-0.014	0,12\0,079	0.251	0.002	0,11\0,066	0.218	-0.078	0,038\0,072	0.158
		Betweenness	-0.068	-0,002\0,042	0.068	-0.096	-0,033\0,038	0.026	-0.008	0,056\0,039	0.119	-0.038	0,03\0,042	0.1
		Eigenvector centrality	-0.093	-0,005\0,054	0.085	-0.004	0,06\0,039	0.126	-0.071	-0,015\0,035	0.043	-0.127	-0,066\0,037	-0.006
		Rich Club	0.041	0,167\0,079	0.3	0.017	0,124\0,066	0.237	0.04	0,12\0,051	0.204	-0.026	0,066\0,058	0.161
	Sternberg RT	APL	-0.242	-0,106\0,08	0.022	-0.166	-0,047\0,074	0.074	-0.13	-0,016\0,071	0.104	-0.181	-0,057\0,075	0.068
		CC	-0.187	-0,041\0,088	0.1	-0.087	0,049\0,083	0.187	-0.239	-0,13\0,065	-0.027	-0.228	-0,102\0,077	0.022
		PI	-0.206	-0,019\0,111	0.153	0.028	0,207\0,111	0.387	-0.151	0,006\0,096	0.163	-0.157	0,005\0,099	0.17
		Modularity	-0.227	-0,066\0,099	0.094	-0.37	-0,221\0,088	-0.079	-0.195	-0,066\0,077	0.057	-0.227	-0,103\0,073	0.017
		Betweenness	-0.074	-0,012\0,04	0.055	-0.102	-0,045\0,037	0.019	-0.068	-0,003\0,039	0.064	-0.088	-0,023\0,041	0.048
		Eigenvector centrality	-0.025	0,065\0,056	0.156	-0.066	-0,007\0,037	0.056	-0.101	-0,041\0,038	0.021	-0.084	-0,024\0,036	0.036
		Rich Club	-0.092	0,05\0,087	0.193	-0.197	-0,082\0,071	0.033	-0.104	-0,015\0,056	0.077	-0.122	-0,023\0,061	0.08
Flanker Task	Flanker Accuracy	APL	-0.041	0,08\0,072	0.197	-0.029	0,08\0,067	0.191	-0.043	0,056\0,061	0.157	-0.066	0,049\0,07	0.162
		CC	-0.272	-0,147\0,077	-0.021	-0.29	-0,175\0,072	-0.053	-0.086	0,017\0,065	0.127	-0.137	-0,03\0,065	0.077
		PI	-0.039	0,12\0,095	0.275	-0.112	0,033\0,089	0.175	-0.087	0,03\0,073	0.155	-0.179	-0,036\0,088	0.106
		Modularity	-0.228	-0,082\0,089	0.064	-0.098	0,019\0,072	0.134	-0.142	-0,047\0,058	0.044	-0.102	0,002\0,063	0.109
		Betweenness	-0.034	0,027\0,036	0.084	-0.046	0,025\0,04	0.085	-0.068	0,003\0,04	0.068	-0.056	0,001\0,033	0.055
		Eigenvector centrality	-0.146	-0,071\0,047	0.006	-0.053	0,005\0,035	0.061	-0.082	-0,038\0,028	0.01	-0.036	0,013\0,03	0.062
		Rich Club	-0.106	-0,003\0,065	0.101	0.019	0,105\0,052	0.191	-0.021	0,064\0,053	0.15	0.016	0,107\0,053	0.192
	Flanker RT	APL	-0.163	-0,022\0,083	0.109	-0.144	0,003\0,09	0.153	-0.15	-0,023\0,078	0.103	-0.169	-0,039\0,079	0.092
		CC	-0.163	-0,027\0,08	0.105	-0.112	0,005\0,077	0.138	0.182	0,303\0,075	0.429	0.048	0,167\0,074	0.288
		PI	-0.356	-0,157\0,119	0.038	-0.347	-0,136\0,133	0.095	0.089	0,255\0,102	0.427	-0.124	0,052\0,104	0.218
		Modularity	-0.047	0,101\0,092	0.243	-0.101	0,078\0,102	0.238	-0.377	-0,255\0,073	-0.136	-0.218	-0,093\0,076	0.027
		Betweenness	0.024	0,108\0,05	0.189	0.028	0,131\0,062	0.234	-0.254	-0,118\0,072	-0.016	-0.117	-0,001\0,07	0.109
		Eigenvector centrality	-0.068	0,016\0,053	0.103	-0.045	0,03\0,044	0.1	-0.065	-0,014\0,031	0.037	-0.092	-0,024\0,04	0.039
		Rich Club	-0.037	0,09\0,078	0.217	-0.056	0,059\0,068	0.166	-0.265	-0,172\0,057	-0.077	-0.187	-0,079\0,062	0.016
Resting state	Sternberg Accuracy	APL	-0.134	-0,003\0,078	0.123	-0.175	-0,048\0,074	0.073	-0.272	-0,158\0,07	-0.041	-0.169	-0,051\0,071	0.063
		CC	-0.134	0,015\0,085	0.148	-0.109	0,023\0,08	0.146	-0.056	0,085\0,081	0.218	0.036	0,151\0,067	0.259
		PI	-0.136	0,055\0,115	0.245	-0.194	-0,024\0,104	0.149	-0.277	-0,119\0,099	0.047	-0.115	0,05\0,096	0.202
		Modularity	-0.205	-0,051\0,096	0.108	-0.131	0,025\0,093	0.17	-0.134	-0,018\0,07	0.099	-0.202	-0,099\0,066	0.01
		Betweenness	-0.056	0,018\0,046	0.095	-0.095	-0,021\0,046	0.055	-0.078	-0,022\0,034	0.032	-0.042	0,022\0,039	0.087
		Eigenvector centrality	-0.13	-0,021\0,067	0.089	0.015	0,09\0,047	0.167	-0.094	-0,029\0,04	0.038	-0.044	0,018\0,038	0.079
		Rich Club	-0.12	0,009\0,081	0.146	-0.057	0,06\0,071	0.175	-0.135	-0,013\0,075	0.108	-0.163	-0,073\0,055	0.019
	Sternberg RT	APL	-0.037	0,097\0,081	0.229	-0.115	0,014\0,08	0.149	-0.004	0,105\0,066	0.212	-0.088	0,042\0,076	0.159
		CC	-0.307	-0,16\0,09	-0.013	-0.239	-0,117\0,075	0.009	-0.244	-0,123\0,074	0.001	-0.193	-0,079\0,069	0.038
		PI	-0.009	0,164\0,102	0.328	-0.117	0,045\0,099	0.203	-0.044	0,104\0,088	0.249	-0.149	0,033\0,11	0.216
		Modularity	-0.135	0,001\0,085	0.139	-0.118	0,022\0,084	0.159	-0.043	0,075\0,071	0.19	-0.059	0,066\0,073	0.183
		Betweenness	-0.056	0,008\0,041	0.075	-0.051	0,017\0,042	0.085	-0.069	-0,003\0,042	0.073	-0.053	0,012\0,04	0.076
		Eigenvector centrality	-0.088	0,013\0,063	0.116	-0.068	0,01\0,047	0.088	-0.09	-0,028\0,039	0.039	-0.107	-0,047\0,038	0.016
		Rich Club	-0.088	0,049\0,087	0.191	-0.046	0,063\0,066	0.165	-0.154	-0,045\0,066	0.061	-0.179	-0,081\0,057	0.014
	Flanker Accuracy	APL	-0.041	0,089\0,079	0.222	-0.03	0,095\0,076	0.224	-0.027	0,085\0,068	0.201	-0.117	0,001\0,073	0.122
		CC	-0.171	-0,041\0,079	0.086	-0.075	0,037\0,069	0.151	-0.076	0,037\0,069	0.149	-0.102	0,019\0,072	0.137
		PI	-0.219	-0,064\0,097	0.095	-0.073	0,066\0,085	0.206	-0.098	0,039\0,084	0.178	-0.261	-0,105\0,09	0.039
		Modularity	0.021	0,142\0,074	0.264	-0.115	-0,008\0,067	0.103	-0.147	-0,038\0,067	0.07	-0.077	0,029\0,065	0.139
		Betweenness	-0.066	0,025\0,052	0.104	-0.129	-0,057\0,046	0.018	-0.072	-0,022\0,031	0.03	-0.064	-0,006\0,037	0.055
		Eigenvector centrality	-0.095	-0,001\0,057	0.091	-0.015	0,046\0,038	0.109	-0.083	-0,025\0,034	0.03	-0.036	0,014\0,031	0.067
		Rich Club	-0.079	0,048\0,074	0.166	-0.033	0,058\0,056	0.149	-0.089	0,012\0,062	0.111	-0.046	0,048\0,057	0.144
	Flanker RT	APL	-0.032	0,084\0,071	0.202	0.02	0,132\0,067	0.239	0.121	0,226\0,067	0.337	0.056	0,154\0,063	0.259
		CC	-0.094	0,048\0,086	0.19	-0.013	0,122\0,082	0.258	-0.144	-0,022\0,074	0.105	-0.105	0,016\0,075	0.142
		PI	-0.08	0,1\0,111	0.278	0.005	0,203\0,122	0.411	0.045	0,221\0,107	0.395	-0.037	0,109\0,087	0.252
		Modularity	-0.207	-0,034\0,102	0.134	-0.343	-0,138\0,119	0.05	-0.184	-0,046\0,086	0.094	-0.142	-0,023\0,073	0.095
		Betweenness	-0.169	-0,077\0,059	0.015	-0.137	-0,024\0,072	0.1	-0.072	-0,002\0,048	0.085	-0.086	0,003\0,055	0.095
		Eigenvector centrality	-0.017	0,09\0,065	0.199	-0.075	0,001\0,046	0.077	-0.071	-0,009\0,037	0.052	-0.022	0,033\0,034	0.09
		Rich Club	-0.097	0,034\0,081	0.17	-0.17	-0,053\0,07	0.062	-0.163	-0,061\0,063	0.043	-0.133	-0,04\0,056	0.048
Sternberg Task Memorization difference with Resting State	Sternberg Accuracy	APL	-0.085	0,006\0,055	0.095	-0.085	0,007\0,054	0.094	0.021	0,11\0,055	0.199	-0.049	0,036\0,052	0.12
		CC	-0.148	-0,043\0,064	0.063	-0.161	-0,053\0,068	0.06	-0.155	-0,05\0,065	0.06	-0.234	-0,131\0,064	-0.023
		PI	-0.197	-0,073\0,076	0.051	-0.132	-0,014\0,07	0.104	0.005	0,128\0,075	0.254	-0.189	-0,068\0,071	0.045
		Modularity	-0.042	0,069\0,069	0.185	-0.148	-0,024\0,074	0.1	-0.196	-0,082\0,068	0.031	-0.053	0,054\0,065	0.158
		Betweenness	-0.087	-0,006\0,051	0.083	-0.043	0,021\0,039	0.087	-0.037	0,021\0,035	0.075	-0.036	0,019\0,034	0.075
		Eigenvector centrality	-0.138	-0,061\0,048	0.018	-0.137	-0,074\0,039	-0.011	-0.069	-0,008\0,038	0.054	-0.065	-0,003\0,039	0.062
		Rich Club	-0.097	-0,006\0,058	0.094	-0.186	-0,08\0,063	0.018	-0.142	-0,042\0,06	0.049	-0.018	0,072\0,055	0.161
	Sternberg RT	APL	-0.173	-0,044\0,077	0.081	-0.1	0,009\0,066	0.119	-0.131	-0,036\0,06	0.063	-0.113	-0,016\0,059	0.083
		CC	0.006	0,132\0,076	0.254	-0.188	-0,068\0,069	0.042	-0.05	0,072\0,071	0.187	-0.127	-0,024\0,064	0.079
		PI	-0.265	-0,113\0,093	0.042	-0.19	-0,081\0,068	0.03	-0.23	-0,111\0,071	0.008	-0.241	-0,105\0,084	0.037
		Modularity	-0.098	0,056\0,091	0.204	-0.055	0,059\0,069	0.169	-0.112	-0,002\0,067	0.11	-0.063	0,061\0,077	0.186
		Betweenness	-0.084	-0,007\0,048	0.072	-0.062	0,007\0,041	0.071	-0.054	0,004\0,035	0.059	-0.076	-0,012\0,036	0.042
		Eigenvector centrality	-0.038	0,038\0,046	0.113	-0.117	-0,058\0,037	0.003	-0.071	0\0,042	0.069	-0.022	0,041\0,038	0.101
		Rich Club	-0.189	-0,079\0,066	0.031	-0.092	0,01\0,063	0.116	-0.144	-0,041\0,061	0.059	-0.022	0,072\0,058	0.165
Sternberg Task Retrieval difference with Resting State	Sternberg Accuracy	APL	-0.148	-0,03\0,066	0.074	-0.092	0,005\0,058	0.1	0.004	0,09\0,053	0.176	-0.048	0,049\0,057	0.141
		CC	-0.277	-0,166\0,066	-0.059	-0.169	-0,077\0,058	0.021	-0.248	-0,158\0,058	-0.058	-0.232	-0,145\0,056	-0.051
		PI	-0.295	-0,158\0,083	-0.021	-0.18	-0,062\0,073	0.059	-0.075	0,038\0,07	0.152	-0.077	0,037\0,072	0.158
		Modularity	0.034	0,167\0,079	0.294	-0.068	0,045\0,07	0.161	-0.011	0,088\0,06	0.185	-0.04	0,06\0,061	0.16
		Betweenness	-0.075	-0,008\0,041	0.061	-0.09	-0,03\0,036	0.028	-0.005	0,048\0,034	0.104	-0.058	-0,002\0,034	0.054
		Eigenvector centrality	-0.096	-0,008\0,054	0.082	-0.054	0,014\0,041	0.081	-0.046	0,013\0,037	0.072	-0.119	-0,068\0,033	-0.013
		Rich Club	-0.029	0,082\0,068	0.194	-0.045	0,056\0,063	0.16	0.006	0,101\0,057	0.194	-0.023	0,071\0,056	0.162
	Sternberg RT	APL	-0.125	-0,009\0,07	0.103	-0.1	0,007\0,066	0.115	-0.112	-0,014\0,06	0.085	-0.103	0,006\0,066	0.114
		CC	-0.034	0,077\0,07	0.194	-0.031	0,078\0,065	0.183	-0.109	-0,01\0,061	0.088	-0.126	-0,027\0,061	0.072
		PI	-0.213	-0,075\0,086	0.068	-0.036	0,083\0,072	0.2	-0.146	-0,044\0,066	0.065	-0.12	-0,001\0,072	0.114
		Modularity	-0.165	-0,029\0,085	0.109	-0.262	-0,147\0,071	-0.033	-0.206	-0,093\0,069	0.02	-0.213	-0,113\0,062	-0.013
		Betweenness	-0.07	-0,012\0,038	0.05	-0.105	-0,045\0,037	0.018	-0.074	-0,009\0,038	0.052	-0.091	-0,03\0,037	0.027
		Eigenvector centrality	-0.047	0,036\0,052	0.119	-0.095	-0,027\0,041	0.039	-0.083	-0,019\0,039	0.045	-0.053	0,009\0,038	0.071
		Rich Club	-0.136	-0,012\0,076	0.109	-0.201	-0,095\0,066	0.015	-0.125	-0,029\0,058	0.071	-0.091	0,005\0,058	0.1
Flanker Task difference with Resting State	Flanker Accuracy	APL	-0.133	-0,039\0,057	0.052	-0.144	-0,052\0,055	0.04	-0.11	-0,031\0,048	0.045	-0.089	-0,003\0,053	0.084
		CC	-0.159	-0,061\0,057	0.029	-0.188	-0,104\0,053	-0.014	-0.092	-0,003\0,055	0.089	-0.103	-0,013\0,054	0.079
		PI	-0.035	0,083\0,07	0.196	-0.102	-0,014\0,056	0.076	-0.095	-0,011\0,05	0.068	-0.065	0,028\0,056	0.12
		Modularity	-0.238	-0,121\0,073	0	-0.081	0,014\0,055	0.102	-0.083	-0,001\0,05	0.081	-0.112	-0,025\0,05	0.055
		Betweenness	-0.074	-0,007\0,044	0.072	-0.025	0,041\0,038	0.101	-0.034	0,016\0,031	0.063	-0.038	0,012\0,031	0.062
		Eigenvector centrality	-0.128	-0,058\0,045	0.019	-0.078	-0,025\0,032	0.025	-0.06	-0,016\0,027	0.028	-0.049	-0,004\0,027	0.04
		Rich Club	-0.145	-0,053\0,057	0.039	-0.06	0,015\0,044	0.087	-0.068	0,02\0,053	0.105	-0.054	0,025\0,048	0.105
	Flanker RT	APL	-0.165	-0,085\0,048	-0.007	-0.166	-0,089\0,046	-0.015	-0.184	-0,107\0,047	-0.03	-0.178	-0,097\0,048	-0.018
		CC	-0.12	-0,03\0,055	0.057	-0.123	-0,033\0,058	0.069	0.075	0,172\0,061	0.273	-0.002	0,096\0,061	0.2
		PI	-0.258	-0,124\0,08	0.009	-0.263	-0,137\0,078	-0.005	-0.125	-0,015\0,066	0.094	-0.141	-0,037\0,065	0.068
		Modularity	-0.038	0,089\0,078	0.219	-0.036	0,1\0,08	0.227	-0.195	-0,093\0,063	0.011	-0.13	-0,036\0,058	0.063
		Betweenness	0.027	0,116\0,054	0.204	0	0,093\0,057	0.184	-0.148	-0,059\0,05	0.017	-0.104	-0,005\0,057	0.085
		Eigenvector centrality	-0.14	-0,055\0,052	0.031	-0.057	0,009\0,04	0.076	-0.065	-0,008\0,033	0.045	-0.089	-0,029\0,036	0.028
		Rich Club	-0.095	0,013\0,064	0.115	-0.05	0,034\0,05	0.113	-0.162	-0,077\0,051	0.009	-0.115	-0,032\0,049	0.047
